# Multiplexed CRISPRi Reveals a Transcriptional Switch Between KLF Activators and Repressors in the Maturing Neocortex

**DOI:** 10.1101/2025.02.07.636951

**Authors:** Ryan W Kirk, Liwei Sun, Ruixuan Xiao, Erin A Clark, Sacha Nelson

## Abstract

A critical phase of mammalian brain development takes place after birth. Neurons of the mouse neocortex undergo dramatic changes in their morphology, physiology, and synaptic connections during the first postnatal month, while properties of immature neurons, such as the capacity for robust axon outgrowth, are lost. The genetic and epigenetic programs controlling prenatal development are well studied, but our understanding of the transcriptional mechanisms that regulate postnatal neuronal maturation is comparatively lacking. By integrating chromatin accessibility and gene expression data from two subtypes of neocortical pyramidal neurons in the neonatal and maturing brain, we predicted a role for the Krüppel-Like Factor (KLF) family of Transcription Factors in the developmental regulation of neonatally expressed genes. Using a multiplexed CRISPR Interference (CRISPRi) knockdown strategy, we found that a shift in expression from KLF activators (Klf6, Klf7) to repressors (Klf9, Klf13) during early postnatal development functions as a transcriptional ‘switch’ to first activate, then repress a set of shared targets with cytoskeletal functions including *Tubb2b* and *Dpysl3*. We demonstrate that this switch is buffered by redundancy between KLF paralogs, which our multiplexed CRISPRi strategy is equipped to overcome and study. Our results indicate that competition between activators and repressors within the KLF family regulates a conserved component of the postnatal maturation program that may underlie the loss of intrinsic axon growth in maturing neurons. This could facilitate the transition from axon growth to synaptic refinement required to stabilize mature circuits.
