## Supplementary material for "Multiplexed CRISPRi Reveals a Transcriptional Switch Between KLF Activators and Repressors in the Maturing Neocortex": Shared and Disease-Associated putative targets of KLF Activators and Repressors

### Sheet: Genes_of_Interest
ensembl ID	Gene Symbol	Description	Synonyms	LFC_Klf913	padj_Klf913	LFC_Klf67	padj_Klf67	Disease*	Reference	PMID
ENSMUSG00000001525	Tubb5	tubulin, beta 5 class I		0.353598	0.00440412	-1.72282	2.9e-45	Microcephaly	Breuss et al, 2012	23246003
ENSMUSG00000002147	Stat6	signal transducer and activator of transcription 6		-1.21126	0.000336892	-2.07122	7.84e-08
ENSMUSG00000002980	Bcam	basal cell adhesion molecule	B-CAM,Lu	3.77397	2.4e-21	-1.24345	0.00330557
ENSMUSG00000006699	Cdc42	cell division cycle 42		0.338164	0.0200295	-0.582866	0.000155141	ID	Martinelli et al., 2018	29394990
ENSMUSG00000007039	Ddah2	DDAH family member 2, ADMA independent	Ddah,G6a,NG30	2.74567	8.44e-23	-3.35401	7.4e-21	SZ	Zhang et al., 2023	37092861
ENSMUSG00000014846	Tppp3	tubulin polymerization-promoting protein family member 3		2.90544	2.34e-55	-3.02489	8.8e-52
ENSMUSG00000015247	Nipsnap3b	nipsnap homolog 3B		1.8299	4.24e-24	-1.63488	4.59e-18
ENSMUSG00000018012	Rac3	Rac family small GTPase 3	Rac1B	2.31889	2.09e-33	-2.46005	2.07e-36	NDD	Scala et al., 2022	35851598
ENSMUSG00000018470	Kcnab3	potassium voltage-gated channel, shaker-related subfamily, beta member 3	Kcnab4,mKv(beta)4	-0.868444	4.3e-05	1.86654	5.69e-17	Epilepsy	Ding et al., 2022	36345448
ENSMUSG00000018507	Trpv2	transient receptor potential cation channel, subfamily V, member 2	OTRPC2,VRL-1,Vrl1	0.486894	1.3e-05	-1.17809	2.3e-22	Myelination Disorder	Enrich-Bengoa et al., 2022	35408977
ENSMUSG00000020230	Prmt2	protein arginine N-methyltransferase 2	Hrmt1l1	1.76471	3.44e-36	-1.8612	2.66e-37
ENSMUSG00000020241	Col6a2	collagen, type VI, alpha 2	Col6a-2	0.612823	0.0108099	-1.19557	0.000441576	MD	Jokela et al., 2019	30963254
ENSMUSG00000020723	Cacng4	calcium channel, voltage-dependent, gamma subunit 4		2.25092	1.26e-31	-1.74299	6.41e-20	Epilepsy	Letts et al., 2005	15677329
ENSMUSG00000021814	Anxa7	annexin A7	Anx7,synexin	0.74894	2.61e-06	-1.28344	2.25e-14
ENSMUSG00000023067	Cdkn1a	cyclin dependent kinase inhibitor 1A	CAP20,CDKI,Cdkn1,CIP1,p21	0.334515	0.0491089	-1.93785	2.21e-18
ENSMUSG00000024426	Atat1	alpha tubulin acetyltransferase 1	MEC-17	1.80986	6.27e-43	-0.846013	1.03e-09
ENSMUSG00000024501	Dpysl3	dihydropyrimidinase-like 3	CRMP-4,CRMP4,TUC4,Ulip,Ulip1	2.0519	1.01e-35	-4.20102	6.99e-143	ASD	Tsuiya et al., 2017	29196732
ENSMUSG00000025268	Maged2	MAGE family member D2	Mage-d2,ORF1	2.11805	2.01e-69	-0.766432	1.69e-09
ENSMUSG00000025875	Tspan17	tetraspanin 17	Fbxo23,Tm4sf17	1.30747	8.38e-13	-2.431	1.24e-30
ENSMUSG00000026672	Optn	optineurin	TFIIIA-INTP	1.54223	2.25e-13	-1.01339	1.71e-05	ALS, FTD	Maruyama et al., 2010; Hortobagyi et al., 2011	20428114; 21360076
ENSMUSG00000027500	Stmn2	stathmin-like 2	SCG10,Scgn10	0.515828	0.00160312	-1.96541	1.87e-27	ALS, FTD	Krus et al., 2022	35767949
ENSMUSG00000027712	Anxa5	annexin A5	annexin V,Anx5	1.48064	5.41e-21	-1.55649	6.41e-20
ENSMUSG00000027858	Tspan2	tetraspanin 2		1.59567	1.61e-08	-2.19428	2.14e-14
ENSMUSG00000027994	Mcub	mitochondrial calcium uniporter dominant negative beta subunit	Ccdc109b	1.86693	4.95e-08	-4.0391	1.27e-05
ENSMUSG00000028051	Hcn3	hyperpolarization-activated, cyclic nucleotide-gated K+ 3	Hac3	1.42566	3.16e-12	-1.75716	3.12e-17	EIEE, Epilepsy	Zhao et al., 2024	39361439
ENSMUSG00000029168	Dpysl5	dihydropyrimidinase-like 5	CRAM,CRMP-5,Crmp5	0.990749	0.000217567	-1.81168	2.9e-11	NDD	Jeanne et al., 2021	33894126
ENSMUSG00000029484	Anxa3	annexin A3	Anx3	2.96936	1.49e-08	-2.74221	3.85e-08
ENSMUSG00000031391	L1cam	L1 cell adhesion molecule	CD171,L1,L1-NCAM,NCAM-L1	0.41167	0.0124204	-1.97241	2.73e-25	CC Agenesis, L1 Syndrome	Fransen et al., 1997; Van Camp et al., 1993	9300653; 8401593
ENSMUSG00000031398	Plxna3	plexin A3	PlexA3,Plxa3,Plxn3,Plxn4,SEX	1.48	1.83e-14	-0.789984	4.42e-05	ASD, SZ	Steele et al., 2022	34740135
ENSMUSG00000031628	Casp3	caspase 3	AC-3,Apopain,Caspase-3,CC3,CPP32	1.91626	3.56e-12	-0.650142	0.00721612
ENSMUSG00000031659	Adcy7	adenylate cyclase 7		2.64006	4.83e-30	-2.2206	5.38e-18
ENSMUSG00000032735	Ablim3	actin binding LIM protein family, member 3		1.59101	3.18e-11	-2.42992	2.73e-20
ENSMUSG00000034226	Rhov	ras homolog family member V	Arhv	1.51992	2.06e-12	-0.360843	0.0428687
ENSMUSG00000034595	Ppp1r18	protein phosphatase 1, regulatory subunit 18		4.82196	1.14e-32	-3.85983	1.07e-24
ENSMUSG00000035835	Plppr3	phospholipid phosphatase related 3	Lppr3	1.28707	2.23e-08	-0.846643	0.00015886
ENSMUSG00000038065	Mturn	maturin, neural progenitor differentiation regulator homolog (Xenopus)		0.818901	2.92e-10	-1.98906	2.16e-52
ENSMUSG00000041959	S100a10	S100 calcium binding protein A10 (calpactin)	42C,CAL12,Cal1l,CLP11,p10	0.712456	8.41e-05	-4.56507	7.15e-105	MDD	Svennington et al., 2011	17085073
ENSMUSG00000045136	Tubb2b	tubulin, beta 2B class IIB	brdp	3.53924	1.51e-38	-3.95269	2.14e-49	Polymicrogyria, ID	Cederquist et al., 2012; Romaniello et al., 2012	23001566; 22591407
ENSMUSG00000045664	Cdc42ep2	CDC42 effector protein 2	Borg1,Cep2,D19Bwg1013e	1.34516	1.31e-11	-1.60865	2.02e-14
ENSMUSG00000047139	Cd24a	CD24a antigen	cluster of differentiation 24,heat stable antigen,HSA,Ly-52,nectadrin	1.26993	2.12e-05	-1.17419	5.92e-05	MS	Zhou et al., 2003	PMC299898
ENSMUSG00000047261	Gap43	growth associated protein 43	B-50,Basp2,GAP-43,neuromodulin	1.19218	1.39e-08	-1.27652	8.81e-10
ENSMUSG00000049281	Scn3b	sodium channel, voltage-gated, type III, beta		0.382341	0.00318089	-1.32158	5.49e-23
ENSMUSG00000052387	Trpm3	transient receptor potential cation channel, subfamily M, member 3	LTRPC3, melastatin 2, MLSN2	1.43864	4.13e-15	-0.326723	0.0368348	NDD	Burglen et al., 2023; Dyment et al., 2019	36648066; 31278393
ENSMUSG00000052566	Hook2	hook microtubule tethering protein 2		2.19894	6.46e-43	-0.29404	0.0481612
ENSMUSG00000062300	Nectin2	nectin cell adhesion molecule 2	Cd112,MPH,nectin-2,Pvrl2,Pvs	3.02831	5.27e-39	-0.696288	0.0018095
ENSMUSG00000062380	Tubb3	tubulin, beta 3 class III	betaIII-tubulin,Tuj1	0.515988	0.000941713	-1.86433	5.48e-28	Polymicrogyria, Ocular Motility Disorder	Poirier et al., 2010; Tischfield et al., 2010	20829227; 20074521
ENSMUSG00000063065	Mapk3	mitogen-activated protein kinase 3	Erk-1,Erk1,Esrk1,Mtap2k,Prkm3	0.356118	0.0178038	-1.06611	8.22e-11	ASD, Epilepsy	Rosina et al., 2019	30705255
ENSMUSG00000063446	Plppr1	phospholipid phosphatase related 1	Lppr1,PRG-3	1.38479	9.28e-13	-0.411473	0.0143828
ENSMUSG00000066705	Fxyd6	FXYD domain-containing ion transport regulator 6	Php	0.564589	0.00263512	-1.68101	1.55e-14
ENSMUSG00000068876	Cgn	cingulin		1.40068	4.3e-05	-1.16814	0.00035336
ENSMUSG00000072235	Tuba1a	tubulin, alpha 1A	Talpha1 alpha-tubulin,Tuba-1,Tuba1	0.520078	0.000131798	-1.39054	3.66e-22	Lisencephaly, Polymicrogyria, ASD	Keays et al., 2007; Yokoi et al., 2015	17218254; 26493046
ENSMUSG00000075316	Scn9a	sodium channel, voltage-gated, type IX, alpha	PN1	2.26934	1.65e-08	-3.07646	7.77e-10	ASD	Rubinstein et al., 2018	27956748
ENSMUSG00000079056	Kcnip3	Kv channel interacting protein 3, calsenilin	Csen,DREAM,KChIP3	-0.34806	0.0332239	1.01376	2.66e-07
ENSMUSG00000079465	Col4a3	collagen, type IV, alpha 3	alpha3(IV),tumstatin	2.20792	2.69e-07	-0.639686	0.0240991
ENSMUSG00000005125	Ndrg1	N-myc downstream regulated gene 1	CAP43,CMT4D,DRG1,Ndr1,Ndrl	2.04716	5.13601e-05	-3.3564	6.37577e-10	CMT	Echaniz-Laguna et al., 2007	17142040
*Disease Catgories: ASD: Autism Specturm Disorder; CC: Corpus Callosum; CMT: Charot-Marie Tooth Syndrome; EIEE: Early Infintile Epilepsy;FTD: Frontotemporal Dementia; ID: Intellectual Disability; MDD: Major Depressive Disorder; MD: Muscular Dystrophy; NDD: Neurodevelopmental Disorder; SZ: Schizophrenia;

### Sheet: K913_K67_Shared_DEGs
ensembl_gene_id	external_gene_name	description	external_synonym	log2FoldChange_Klf913	padj_Klf913	log2FoldChange_Klf67	padj_Klf67
ENSMUSG00000000792	Slc5a5	solute carrier family 5 (sodium iodide symporter), member 5	NIS	1.5329	5.59319e-08	-1.18876	6.76342e-05
ENSMUSG00000000811	Txnrd3	thioredoxin reductase 3	Tgr,TR2	2.07889	6.69923e-27	-0.760038	7.01624e-05
ENSMUSG00000001552	Jup	junction plakoglobin	Ctnng,D930025P04Rik,gamma-catenin,PG,plakoglobin	-0.930125	0.000315583	-1.65486	2.50856e-09
ENSMUSG00000002147	Stat6	signal transducer and activator of transcription 6		-1.21126	0.000336892	-2.07122	7.83877e-08
ENSMUSG00000002233	Rhoc	ras homolog family member C	Arh9,Arhc	1.9492	2.91661e-11	-0.846143	0.00958458
ENSMUSG00000002812	Flii	flightless I actin binding protein	3632430F08Rik,Fliih	0.585162	0.000681352	-1.25352	6.5312e-10
ENSMUSG00000002980	Bcam	basal cell adhesion molecule	1200005K12Rik,B-CAM,Lu	3.77397	2.39828e-21	-1.24345	0.00330557
ENSMUSG00000004952	Rasa4	RAS p21 protein activator 4		1.04407	0.00554685	-1.04956	0.00710343
ENSMUSG00000005125	Ndrg1	N-myc downstream regulated gene 1	CAP43,CMT4D,DRG1,Ndr1,Ndrl,PROXY1,Tdd5	2.04716	5.13601e-05	-3.3564	6.37577e-10
ENSMUSG00000005447	Pafah1b3	platelet-activating factor acetylhydrolase, isoform 1b, subunit 3	mus[g],PAF-AH alpha1,Pafahg	2.40313	1.28501e-25	-0.946918	7.94664e-05
ENSMUSG00000006218	Fam131c	family with sequence similarity 131, member C	LOC277743	3.36102	4.01569e-12	-2.16547	3.70563e-05
ENSMUSG00000007039	Ddah2	DDAH family member 2, ADMA independent	Clone 7u,Ddah,G6a,NG30	2.74567	8.43767e-23	-3.35401	7.40278e-21
ENSMUSG00000007594	Hapln4	hyaluronan and proteoglycan link protein 4	Bral2	-1.47266	3.50108e-07	3.30072	5.57636e-26
ENSMUSG00000008393	Carhsp1	calcium regulated heat stable protein 1	1200011K09Rik,D16Ertd465e	0.620032	0.0152436	-1.3689	0.000287808
ENSMUSG00000014846	Tppp3	tubulin polymerization-promoting protein family member 3	2700055K07Rik	2.90544	2.34013e-55	-3.02489	8.80464e-52
ENSMUSG00000015247	Nipsnap3b	nipsnap homolog 3B	2700063N13Rik	1.8299	4.23761e-24	-1.63488	4.58773e-18
ENSMUSG00000017697	Ada	adenosine deaminase		2.70868	2.12408e-05	-0.647967	0.0371129
ENSMUSG00000018012	Rac3	Rac family small GTPase 3	Rac1B	2.31889	2.09273e-33	-2.46005	2.07439e-36
ENSMUSG00000018470	Kcnab3	potassium voltage-gated channel, shaker-related subfamily, beta member 3	C330022D06Rik,Kcnab4,mKv(beta)4	-0.868444	4.29775e-05	1.86654	5.68913e-17
ENSMUSG00000019853	Hebp2	heme binding protein 2	SOUL	1.08595	0.000202795	-1.39607	3.5577e-06
ENSMUSG00000020092	Pald1	phosphatase domain containing, paladin 1	paladin,X99384	1.00077	0.00172415	-0.948016	0.00341567
ENSMUSG00000020098	Pcbd1	pterin 4 alpha carbinolamine dehydratase/dimerization cofactor of hepatocyte nuclear factor 1 alpha (TCF1) 1	Dcoh,Pcbd	2.42244	1.49296e-14	-2.1481	2.86685e-11
ENSMUSG00000020121	Srgap1	SLIT-ROBO Rho GTPase activating protein 1	4930572H05Rik,Arhgap13	0.924951	6.32237e-05	-1.77682	2.68981e-14
ENSMUSG00000020186	Csrp2	cysteine and glycine-rich protein 2	Crp2,SmLim	0.850338	0.0108957	-1.16495	0.00267195
ENSMUSG00000020230	Prmt2	protein arginine N-methyltransferase 2	Hrmt1l1	1.76471	3.43617e-36	-1.8612	2.65717e-37
ENSMUSG00000020241	Col6a2	collagen, type VI, alpha 2	Col6a-2	0.612823	0.0108099	-1.19557	0.000441576
ENSMUSG00000020635	Fkbp1b	FK506 binding protein 1b	12.6kDa,calstabin2,FKBP12.6	1.33662	1.14104e-09	-1.59653	1.54264e-13
ENSMUSG00000020669	Sh3yl1	Sh3 domain YSC-like 1	Ray,YSC84	0.815606	4.06544e-06	-1.05078	2.62825e-08
ENSMUSG00000020723	Cacng4	calcium channel, voltage-dependent, gamma subunit 4		2.25092	1.25866e-31	-1.74299	6.41159e-20
ENSMUSG00000021303	Gng4	guanine nucleotide binding protein (G protein), gamma 4	4	0.854022	3.15413e-06	-1.38767	8.07021e-14
ENSMUSG00000021396	Nxnl2	nucleoredoxin-like 2	4930519N16Rik	4.40599	4.93412e-20	-1.90259	9.10982e-05
ENSMUSG00000021569	Trip13	thyroid hormone receptor interactor 13	2410002G23Rik,D13Ertd328e	2.45991	5.10663e-09	-1.58921	8.99644e-05
ENSMUSG00000021643	Serf1	small EDRK-rich factor 1	4F5,m4F5	1.72068	3.07403e-11	-1.04872	6.81761e-05
ENSMUSG00000021814	Anxa7	annexin A7	Anx7,synexin	0.74894	2.60946e-06	-1.28344	2.24531e-14
ENSMUSG00000021948	Prkcd	protein kinase C, delta	D14Ertd420e,Pkcd,PKCdelta,PKC[d]	2.79912	2.57038e-09	-2.8689	5.54121e-06
ENSMUSG00000022641	Bbx	bobby sox HMG box containing	5530401J07Rik,5730403O13Rik	-1.26832	1.29023e-06	0.816721	0.00115791
ENSMUSG00000023571	C1qtnf12	C1q and tumor necrosis factor related 12	1110035L05Rik,adipolin,alipolin,C1qdc2,Fam132a	0.723026	0.000275814	-1.19763	1.25916e-07
ENSMUSG00000023947	Nfkbie	nuclear factor of kappa light polypeptide gene enhancer in B cells inhibitor, epsilon		1.56958	5.11386e-05	-0.656105	0.0265641
ENSMUSG00000024043	Arhgap28	Rho GTPase activating protein 28		0.983458	0.0141454	-1.0822	0.0127564
ENSMUSG00000024165	Jpt2	Jupiter microtubule associated homolog 2	2810430B18Rik,D17Ertd441e,Hn1l	1.27573	1.30134e-05	-1.59457	1.07743e-08
ENSMUSG00000024186	Rgs11	regulator of G-protein signaling 11		0.943796	1.26741e-07	-1.43317	2.67554e-15
ENSMUSG00000024193	Phf1	PHD finger protein 1	D17Ertd455e,mPcl1,PHF2,Tctex-3,Tctex3	1.95419	1.8572e-31	-1.00962	1.49021e-06
ENSMUSG00000024426	Atat1	alpha tubulin acetyltransferase 1	0610011P08Rik,2610008K08Rik,2610110G12Rik,3110080J08Rik,MEC-17	1.80986	6.27166e-43	-0.846013	1.03429e-09
ENSMUSG00000024501	Dpysl3	dihydropyrimidinase-like 3	9430041P20Rik,CRMP-4,CRMP4,TUC4,Ulip,Ulip1	2.0519	1.00898e-35	-4.20102	6.98589e-143
ENSMUSG00000024725	Ostf1	osteoclast stimulating factor 1	C78236,Sh3d3,SH3P2	-0.718119	0.00263512	-1.34345	2.2164e-06
ENSMUSG00000025268	Maged2	MAGE family member D2	4833439A22Rik,Mage-d2,ORF1	2.11805	2.01466e-69	-0.766432	1.69218e-09
ENSMUSG00000025357	Dgka	diacylglycerol kinase, alpha	Dagk1	0.652241	0.00703306	-1.42377	3.77541e-05
ENSMUSG00000025429	Pstpip2	proline-serine-threonine phosphatase-interacting protein 2	cmo	-0.744547	3.02823e-05	1.22243	1.21695e-10
ENSMUSG00000025510	Cd151	CD151 antigen	PETA-3,SFA-1,Tspan24	1.21945	4.31681e-05	-0.625197	0.0122244
ENSMUSG00000025875	Tspan17	tetraspanin 17	2210021G21Rik,Fbxo23,Tm4sf17	1.30747	8.37754e-13	-2.431	1.24072e-30
ENSMUSG00000026247	Ecel1	endothelin converting enzyme-like 1	DINE,XCE	-2.27126	1.38686e-05	0.701009	0.0269311
ENSMUSG00000026399	Cd55	CD55 molecule, decay accelerating factor for complement	complement-glycosylphosphatidylinositol,Cromer blood group,Daf-GPI,Daf1,GPI-DAF	0.701316	0.0107017	-1.83917	1.90123e-06
ENSMUSG00000026672	Optn	optineurin	4930441O07Rik,TFIIIA-INTP	1.54223	2.24926e-13	-1.01339	1.7066e-05
ENSMUSG00000026687	Aldh9a1	aldehyde dehydrogenase 9, subfamily A1	ESTM40,TMABA-DH	1.14675	4.93947e-08	-0.853609	5.07898e-05
ENSMUSG00000026796	Niban2	niban apoptosis regulator 2	9130404D14Rik,Fam129b	0.841198	0.000103481	-1.31714	1.81707e-07
ENSMUSG00000026972	Arrdc1	arrestin domain containing 1		1.42484	2.57021e-09	-1.06241	1.8273e-05
ENSMUSG00000027712	Anxa5	annexin A5	annexin V,Anx5	1.48064	5.40986e-21	-1.55649	6.41159e-20
ENSMUSG00000027858	Tspan2	tetraspanin 2	6330415F13Rik,B230119D02Rik	1.59567	1.60851e-08	-2.19428	2.13791e-14
ENSMUSG00000027907	S100a11	S100 calcium binding protein A11	cal,calgizzarin,Emap1,S100a14,S100c	0.71627	0.0252856	-2.54503	4.45272e-05
ENSMUSG00000027932	Slc27a3	solute carrier family 27 (fatty acid transporter), member 3	Acsvl3,FATP3,fatty acid transport protein 3	1.76439	1.43534e-08	-1.21557	8.78704e-05
ENSMUSG00000027994	Mcub	mitochondrial calcium uniporter dominant negative beta subunit	9030408N13Rik,Ccdc109b	1.86693	4.95014e-08	-4.0391	1.27152e-05
ENSMUSG00000028051	Hcn3	hyperpolarization-activated, cyclic nucleotide-gated K+ 3	Hac3	1.42566	3.16394e-12	-1.75716	3.12185e-17
ENSMUSG00000028494	Plin2	perilipin 2	Adfp,adipophilin,ADPH,Adrp	0.977046	0.00740448	-3.25909	2.68761e-09
ENSMUSG00000028730	Cfap57	cilia and flagella associated protein 57	1110020C03Rik,C130004B06Rik,LOC384050,Wdr65	0.825336	0.0154021	-1.59711	0.00318888
ENSMUSG00000029168	Dpysl5	dihydropyrimidinase-like 5	CRAM,CRMP-5,Crmp5	0.990749	0.000217567	-1.81168	2.89942e-11
ENSMUSG00000029484	Anxa3	annexin A3	Anx3	2.96936	1.48704e-08	-2.74221	3.8463e-08
ENSMUSG00000029552	Tes	testin LIM domain protein	D6Ertd352e,Tes1,Tes2,testin,testin2	1.34996	0.000281549	-1.57752	9.63791e-06
ENSMUSG00000029875	Ccdc184	coiled-coil domain containing 184	AI836003	1.18652	8.51945e-21	-1.13341	1.00789e-18
ENSMUSG00000030089	Slc41a3	solute carrier family 41, member 3	1010001P06Rik,SLC41A1-L2	1.70737	4.11005e-11	-2.28417	2.24825e-13
ENSMUSG00000030739	Myh14	myosin, heavy polypeptide 14	2400004E04Rik,NMHC II-C	1.49185	1.35939e-05	-0.602069	0.0307685
ENSMUSG00000030792	Dkkl1	dickkopf-like 1	mSgy,SGY-1,SGY1,Soggy	2.32951	6.44657e-64	-3.65206	1.47974e-69
ENSMUSG00000030917	Ldaf1	lipid droplet assembly factor 1	8430420C20Rik,Tmem159	0.652191	0.000899207	-1.11031	4.6316e-06
ENSMUSG00000031146	Plp2	proteolipid protein 2	mIMA4	1.09526	2.72745e-05	-3.50658	5.9512e-28
ENSMUSG00000031379	Pir	pirin	2310042L19Rik,iron-binding nuclear protein,pirin,Pirnl	0.861552	0.000394944	-1.05252	0.000489098
ENSMUSG00000031398	Plxna3	plexin A3	PlexA3,Plxa3,Plxn3,Plxn4,SEX	1.48	1.83449e-14	-0.789984	4.42439e-05
ENSMUSG00000031628	Casp3	caspase 3	A830040C14Rik,AC-3,Apopain,Caspase-3,CC3,CPP32,mldy,Yama	1.91626	3.56043e-12	-0.650142	0.00721612
ENSMUSG00000031659	Adcy7	adenylate cyclase 7		2.64006	4.82914e-30	-2.2206	5.38014e-18
ENSMUSG00000031872	Bean1	brain expressed, associated with Nedd4, 1		0.911174	1.3234e-05	-1.35654	1.56247e-10
ENSMUSG00000031875	Cmtm3	CKLF-like MARVEL transmembrane domain containing 3	9430096L06Rik,BNAS2,Cklfsf3	1.98203	0.000121111	-1.44401	0.00205134
ENSMUSG00000031907	Zfp90	zinc finger protein 90	6430515L01Rik,KRAB17,NK10,Nk10 expressed protein,Zfp64,Zfp83	0.911226	5.47022e-11	-1.10821	1.06068e-13
ENSMUSG00000031970	Dbndd1	dysbindin domain containing 1	2810427I04Rik,D8Ertd590e,dysbindin (dystrobrevin binding protein 1) domain containing 1	0.903317	4.0793e-07	-1.18139	1.52724e-09
ENSMUSG00000032297	Celf6	CUGBP, Elav-like family member 6	6330569O16Rik,Brunol6	1.15881	5.45654e-14	-0.693882	1.22749e-05
ENSMUSG00000032562	Gnai2	G protein subunit alpha i2	Galphai2,Gia,Gnai-2	0.95189	1.00173e-13	-1.09917	1.20396e-16
ENSMUSG00000032735	Ablim3	actin binding LIM protein family, member 3	D930036B08Rik	1.59101	3.18026e-11	-2.42992	2.72817e-20
ENSMUSG00000032763	Ilvbl	ilvB (bacterial acetolactate synthase)-like		1.16554	9.40113e-08	-1.11792	2.18091e-06
ENSMUSG00000032899	Styk1	serine/threonine/tyrosine kinase 1		1.50714	0.00371158	-3.04377	1.933e-05
ENSMUSG00000032946	Rasgrp2	RAS, guanyl releasing protein 2	CalDAG-GEFI,Caldaggef1	1.68533	5.70615e-08	-0.840687	0.00222241
ENSMUSG00000033192	Lpcat2	lysophosphatidylcholine acyltransferase 2	Aytl1,Aytl1a,LPCAT2,lysoPAFAT/LPCAT2	1.07266	0.000343883	-0.74894	0.00690597
ENSMUSG00000034324	Tmem132c	transmembrane protein 132C	2810482M11Rik,4632425D07Rik	1.99923	0.000904102	-0.642626	0.0375385
ENSMUSG00000034595	Ppp1r18	protein phosphatase 1, regulatory subunit 18	2310014H01Rik	4.82196	1.14439e-32	-3.85983	1.06955e-24
ENSMUSG00000034664	Itga2b	integrin alpha 2b	alphaIIb,CD41,GP IIb,GpIIb,platelet glycoprotein IIb	2.43906	1.90704e-15	-0.613116	0.0276877
ENSMUSG00000034993	Vat1	vesicle amine transport 1	VAT-1	2.24258	1.93355e-20	-2.10084	5.27698e-11
ENSMUSG00000035557	Krt17	keratin 17	K17,Krt1-17	-1.37373	0.0059545	1.07077	0.0123293
ENSMUSG00000035835	Plppr3	phospholipid phosphatase related 3	BC005764,Lppr3	1.28707	2.22774e-08	-0.846643	0.00015886
ENSMUSG00000036036	Zfp57	zinc finger protein 57	G19	1.37768	2.62264e-06	-0.97559	0.000549441
ENSMUSG00000036106	Prr5	proline rich 5 (renal)	C030017C09Rik,Protor-1	3.80836	9.74102e-08	-1.06199	0.012296
ENSMUSG00000037493	Cib2	calcium and integrin binding family member 2	2810434I23Rik,calcium binding protein Kip2	1.35811	1.6536e-10	-0.970056	7.86354e-06
ENSMUSG00000038065	Mturn	maturin, neural progenitor differentiation regulator homolog (Xenopus)	2410066E13Rik,B230212L03Rik	0.818901	2.91526e-10	-1.98906	2.15777e-52
ENSMUSG00000038112	AW551984	expressed sequence AW551984		1.88286	5.47022e-11	-1.60868	4.24932e-07
ENSMUSG00000038370	Pcp4l1	Purkinje cell protein 4-like 1	1500036F01Rik	-1.14418	0.0020837	2.88239	6.53389e-12
ENSMUSG00000038393	Txnip	thioredoxin interacting protein	Hyplip1,mVDUP1,THIF,VDUP1	1.39841	0.00170039	-1.2464	0.00128164
ENSMUSG00000038524	Fchsd1	FCH and double SH3 domains 1	A030002D08Rik	1.45101	4.86058e-06	-1.99148	4.68269e-09
ENSMUSG00000040466	Blvrb	biliverdin reductase B		1.49293	3.01703e-09	-0.623752	0.0104626
ENSMUSG00000040649	Rimklb	ribosomal modification protein rimK-like family member B	4931417E21Rik,4933426K21Rik,NAAGS	1.7257	3.43617e-36	-0.616478	1.2638e-05
ENSMUSG00000040836	Gpr161	G protein-coupled receptor 161	LOC240888,vl	1.45522	0.000103286	-0.666411	0.0189949
ENSMUSG00000041959	S100a10	S100 calcium binding protein A10 (calpactin)	42C,CAL12,Cal1l,CLP11,p10	0.712456	8.41301e-05	-4.56507	7.15017e-105
ENSMUSG00000042035	Igsf3	immunoglobulin superfamily, member 3	1700016K10Rik,2810035F16Rik,4833439O17Rik	0.884947	0.00150386	-1.55623	4.38907e-07
ENSMUSG00000042106	Inka1	inka box actin regulator 1	6230427J02Rik,Fam212a,Inka1	3.252	1.80275e-11	-1.33346	0.00385325
ENSMUSG00000042331	Specc1	sperm antigen with calponin homology and coiled-coil domains 1	2810012G08Rik,B230396K10Rik,Cytsb	-1.11791	1.5167e-05	1.46161	6.71267e-08
ENSMUSG00000045136	Tubb2b	tubulin, beta 2B class IIB	2410129E14Rik,brdp	3.53924	1.51247e-38	-3.95269	2.1352e-49
ENSMUSG00000045664	Cdc42ep2	CDC42 effector protein 2	1110008C05Rik,Borg1,Cep2,D19Bwg1013e	1.34516	1.30597e-11	-1.60865	2.01855e-14
ENSMUSG00000046491	C1qtnf2	C1q and tumor necrosis factor related protein 2	1810033K05Rik,CTRP2	1.24944	0.00795664	-2.10883	0.000549441
ENSMUSG00000046807	Lrrc75b	leucine rich repeat containing 75B	AI646023,Fam211b	0.882332	0.000386562	-1.93133	6.94455e-13
ENSMUSG00000047139	Cd24a	CD24a antigen	cluster of differentiation 24,heat stable antigen,HSA,Ly-52,nectadrin	1.26993	2.12408e-05	-1.17419	5.91633e-05
ENSMUSG00000047261	Gap43	growth associated protein 43	B-50,Basp2,GAP-43,neuromodulin	1.19218	1.39075e-08	-1.27652	8.80643e-10
ENSMUSG00000047963	Stbd1	starch binding domain 1	D530019K15Rik,D5Ertd593e	3.71705	2.5236e-14	-0.94382	0.0147927
ENSMUSG00000048617	Rtbdn	retbindin	A330096I21Rik	0.881483	0.00814515	-1.19867	0.00178598
ENSMUSG00000050394	Armcx6	armadillo repeat containing, X-linked 6		3.52853	7.24564e-27	-1.66395	2.33684e-05
ENSMUSG00000050860	Phospho1	phosphatase, orphan 1	D11Moh36	-0.879618	0.0149871	2.38346	0.000543888
ENSMUSG00000054383	Pnma1	paraneoplastic antigen MA1	5730402C15Rik	1.30908	5.08679e-09	-1.59478	1.23963e-11
ENSMUSG00000054400	Cklf	chemokine-like factor	1700001C14Rik,A730028G07Rik,C32,chemokine-like factor 4,CKLF1,CKLF2,CKLF3,CKLF4,CKLF5,Cklf6,HSPC224,UCK-1	1.19316	0.000195464	-1.54409	8.91067e-06
ENSMUSG00000056043	Rgs9bp	regulator of G-protein signalling 9 binding protein	R9AP,Rgs9-1bp	2.22391	4.87931e-07	-2.89817	3.51758e-10
ENSMUSG00000056394	Lig1	ligase I, DNA, ATP-dependent	LigI,mLigI	1.62861	4.46087e-18	-0.796224	7.42648e-05
ENSMUSG00000056612	Ppp1r14b	protein phosphatase 1, regulatory inhibitor subunit 14B	AOM172,PHI-1,PLCB3N,Png	1.61428	3.85106e-08	-1.12221	0.000120694
ENSMUSG00000057729	Prtn3	proteinase 3	mPR3,myeloblastin,PR3	0.664166	0.0176966	-1.32673	0.00103055
ENSMUSG00000059714	Flot1	flotillin 1	reggie-2	0.685111	1.90134e-08	-1.15034	1.36726e-19
ENSMUSG00000062252	Lhfpl5	lipoma HMGIC fusion partner-like 5	9330179O15Rik,Tmhs	3.40392	6.45806e-32	-1.36788	2.05725e-05
ENSMUSG00000062300	Nectin2	nectin cell adhesion molecule 2	Cd112,MPH,nectin-2,Pvrl2,Pvs	3.02831	5.27464e-39	-0.696288	0.0018095
ENSMUSG00000062861	Zfp28	zinc finger protein 28	2810438M17Rik,mkr-5,Zfp-28	1.41341	3.90108e-11	-1.25769	1.85512e-08
ENSMUSG00000062908	Acadm	acyl-Coenzyme A dehydrogenase, medium chain	MCAD	0.663745	3.48493e-06	-1.35382	2.04019e-16
ENSMUSG00000064215	Ifi27	interferon, alpha-inducible protein 27	1110013J02Rik,2900026P10Rik,D12Ertd647e,Ifi27l1	0.602156	0.00572475	-1.1175	0.000122689
ENSMUSG00000067780	Pi15	peptidase inhibitor 15	P24TI,P25TI,SugarCrisp	2.10442	0.000250143	0.632008	0.0365434
ENSMUSG00000068551	Zfp467	zinc finger protein 467	1190001I08Rik,EZI,MNCb-3350	1.47356	2.62027e-05	-0.818052	0.00759642
ENSMUSG00000068876	Cgn	cingulin	6330408J11Rik	1.40068	4.29775e-05	-1.16814	0.00035336
ENSMUSG00000070644	Etnk2	ethanolamine kinase 2	4933417N20Rik,Eki2	1.63394	4.91961e-09	-1.41581	3.28656e-06
ENSMUSG00000073412	Lst1	leukocyte specific transcript 1	B144	1.55691	0.000136099	-2.61695	6.84236e-07
ENSMUSG00000074218	Cox7a1	cytochrome c oxidase subunit 7A1	COX7A,COX7AH,COX7AM	0.958765	0.00462276	1.11516	0.00587904
ENSMUSG00000075316	Scn9a	sodium channel, voltage-gated, type IX, alpha	PN1	2.26934	1.65209e-08	-3.07646	7.77213e-10
ENSMUSG00000075324	Fign	fidgetin	Fgn	-1.12328	0.00926998	1.00012	0.0163922
ENSMUSG00000075592	Nynrin	NYN domain and retroviral integrase containing		2.41654	1.65209e-08	-2.39022	6.50952e-06
ENSMUSG00000079445	B3gnt7	UDP-GlcNAc:betaGal beta-1,3-N-acetylglucosaminyltransferase 7	beta-3GnT7,C330001H22Rik	1.6409	0.000149442	-1.53857	0.00113384
ENSMUSG00000079465	Col4a3	collagen, type IV, alpha 3	alpha3(IV),tumstatin	2.20792	2.68857e-07	-0.639686	0.0240991
ENSMUSG00000092216	Gm19345	predicted gene, 19345		1.18505	0.000186303	-0.833396	0.00529487
ENSMUSG00000118559	A930007A09Rik	RIKEN cDNA A930007A09 gene		1.07994	0.00529033	-1.60034	0.00117649
